# Orchestration of differential mesodermal fate choice from ESCs by Wnt-USP3 link and H2A/H2B contextual deubiquitination

**DOI:** 10.1101/2023.07.01.547341

**Authors:** Varun Haran, Nibedita Lenka

## Abstract

Wnt, an evolutionarily conserved morphogen, is vital for various cell fates specification during early development. However, a concrete mechanistic understanding of the precise and fine-tuned regulation of Wnt underlying these processes is yet to be uncovered. Using the murine embryonic stem cells (ESCs) model, we have identified USP3, a histone deubiquitinase (DUB), displaying bimodal action, serving both as a downstream Wnt target and a regulator of canonical Wnt signalling. Using both loss- and gain-of-function approaches, we could identify USP3 as essential for mesoderm specification, exerting a differential influence during further differentiation. While cardiogenic mesoderm was negatively regulated and so also cardiomyogenesis, USP3 positively regulated hemangioblasts differentiation. Interestingly, however, these induced hemangioblasts promoted the haematopoietic program at the expense of endothelial differentiation. The mechanistic underpinning revealed USP3 localizing to chromatin and differentially modulating these fate choices by precise and contextual deposition of H2AUb/H2BUb in the promoters of mesoderm genes. Collectively our study underscored the Wnt-USP3 link underlying differential mesodermal fate modulation.
