## Supplementary material for "Orchestration of differential mesodermal fate choice from ESCs by Wnt-USP3 link and H2A/H2B contextual deubiquitination": Suppl. Table 1

### Sheet: Sheet1
Primer	Sequence
USP3 Forward	TCAGCCAAGTTCCCCAACG
USP3 Reverse	GCCATTCACATACCTTCCACAGT
Oct4 Forward	GGCGTTCTCTTTGCAAAGGT
Oct4 Reverse	CTCGAACCACATCCTTCTCT
Sox2 Forward	AAAACCACCAATCCCATCCA
Sox2 Reverse	CGAAGCGCCTAACGTACCAC
Klf4 Forward	AACATGCCCGGACTTACAAA
Klf4 Reverse	TTCAAGGGAATCCTGGTCTTC
Nanog Forward	GGACAGGTTTCAGAAGCAGAAG
Nanog Reverse	GACCATTGCTAGTCTTCAACCA
Nestin Forward	AGAGGTTGGAGGGCCGCTG
Nestin Reverse	GAGGGTCCTGTACGTGGC
cMyc Forward	GGAAACTTTGCCCATTGC
cMyc Reverse	ATCCAGCCTTCAAACAGC
AFP Forward	AAAGCCTGAACTGACAGAGGAG
AFP Reverse	ACAGTTAAGCCAAAAGGCTCAC
Brachury Forward	CCTATGCGGACAATTCATCT
Brachury Reverse	TACCATTGCTCACAGACCAGA
Mesp1 Forward	TGTACGCAGAAACAGCATCC
Mesp1 Reverse	TTGTCCCCTCCACTCTTCAG
α-MHC Forward	GTGAGCGGCGCATCAAGG
α-MHC Reverse	GCTGGAGAGGTTATTCCTCG
Mef2c Forward	ACAACACACCACGCGCC
Mef2c Reverse	AGAGAGTCGCATGCGCTT
Mlc2A Forward	TCAGCTGCATTGACCAGAAC
Mlc2A Reverse	CCCGAAGAGTGTGAGGAAGA
β-Catenin Forward	CCAGGACTCAATACCATTCCAT
β-Catenin Reverse	CCCTCAGAGATTCGGAATAGGAC
Pecam-1 Forward	AGCTAGCAAGAAGCAGGAAGGACA
Pecam-1Reverse	TAAGGTGGCGATGACCACTCCAAT
Bmi-1 Forward	ATGCTGGAGAGCTGGAAA
Bmi-1 Reverse	GCAAAGGAAGATTGGTGGTT
β-Actin Forward	GGCTGTATTCCCCTCCATCG
β-Actin Reverse	CCAGTTGGTAACAATGCCATGT
ER71 Forward	CAGAGTCCAGCATTCACCAC
ER71 Reverse	AGGAATTGCCACAGCTGAAT
Chip Primers
Mesp1 Forward	AGGTGCCTGACTTACTGAGG
Mesp1 Reverse	CCTGAGCCCTAGGTGTGAAG
Bmi-1 Forward	TCGGACGCCTGCCTTGCCCC
Bmi-1 Reverse	CTGCTTCTGGCGCACACGTCC
USP3 Forward	AGGAGTCCGGATTTTCACGT
USP3 Reverse	GACTTCAGAGGCTCCGTCTG
Brachury Forward	CCCGCCGCTTTGATGGAG
Brachury Reverse	GTGCGCGGCCATATCAGA
Pecam-1 Forward	AGTCCCCAAACCCAGATGAG
Pecam-1 Reverse	GCTGGCCTGATATCTCCTCA
USP3 shRNA
USP3 ShRNA (1)Forward	GATCCGTAACAAATGCTGCATAAATTCAAGAGATTTATGCAGCATTTGTTACTTTTTTGGAAA
USP3 ShRNA (1)Reverse	AGCTTTTCCAAAAAAGTAACAAATGCTGCATAAATCTCTTGAATTTATGCAGCATTTGTTACG
USP3 ShRNA (2)Forward	GATCCCGCACTTACAGAACTTGGAAATTCAAGAGATTTCCAAGTTCTGTAAGTGTTTTTTGGAAA
USP3 ShRNA (2)Reverse	AGCTTTTCCAAAAAACACTTACAGAACTTGGAAATCTCTTGAATTTCCAAGTTCTGTAAGTGCGG
